# Multifaceted roles of SAMHD1 in cancer

**DOI:** 10.1101/2021.07.03.451003

**Authors:** Katie-May McLaughlin, Jindrich Cinatl, Mark N. Wass, Martin Michaelis

## Abstract

SAMHD1 is discussed as a tumour suppressor protein, but its potential role in cancer has only been investigated in very few cancer types. Here, we performed a systematic analysis of the TCGA (adult cancer) and TARGET (paediatric cancer) databases, the results of which did not suggest that SAMHD1 should be regarded as a *bona fide* tumour suppressor. SAMHD1 mutations that interfere with SAMHD1 function were not associated with poor outcome, which would be expected for a tumour suppressor. High SAMHD1 tumour levels were associated with increased survival in some cancer entities and reduced survival in others. Moreover, the data suggested differences in the role of SAMHD1 between males and females and between different races. Often, there was no significant relationship between SAMHD1 levels and cancer outcome. Taken together, our results indicate that SAMHD1 may exert pro-or anti-tumourigenic effects and that SAMHD1 is involved in the oncogenic process in a minority of cancer cases. These findings seem to be in disaccord with a perception and narrative forming in the field suggesting that SAMHD1 is a tumour suppressor. A systematic literature review confirmed that most of the available scientific articles focus on a potential role of SAMHD1 as a tumour suppressor. The reasons for this remain unclear but may include confirmation bias and publication bias. Our findings emphasise that hypotheses, perceptions, and assumptions need to be continuously challenged by using all available data and evidence.
