## Supplementary material for "Multifaceted roles of SAMHD1 in cancer": Suppl Tables and Figures: McLaughlin et al_Supplementary Table 1.xlsx

### Sheet: Suppl Table 1
Supplementary Table 1. 5-year survival in cancer patients with tumours displaying high or or low SAMHD1 levels as determined by best separation of data derived from TCGA.
TCGA		Best separation
			5-year-survival (%)		5-year-survival (%)
			SAMHD1		SAMHD1
		p-value	high	n	low	n
ACC	Adrenocortical carcinoma	0.04	87.5	16	53.5	63
BLCA	Bladder Urothelial Carcinoma	0.027	37.5	313	61.1	93
BRCA	Breast invasive carcinoma	0.11	85.7	442	80.6	645
CESC	Cervical squamous cell carcinoma and endocervical adenocarcinoma	0.0073	74.8	131	59.4	173
CHOL	Cholangiocarcinoma	0.071	62.9	22	14.5	14
COAD	Colon adenocarcinoma	0.09	64.4	354	58	99
DLBC	Lymphoid Neoplasm Diffuse Large B-cell Lymphoma	0.3	87.5	20	71.3	28
ESCA	Oesophageal carcinoma	0.13	23.3	127	27.8	34
GBM	Glioblastoma multiforme	0.11	3.29	62	2.12	89
HNSC	Head and Neck squamous cell carcinoma	0.019	51.2	295	37.6	204
KICH	Kidney Chromophobe	0.1	80	43	95	21
KIRC	Kidney renal clear cell carcinoma	0.038	53.8	106	66.4	424
KIRP	Kidney renal papillary cell carcinoma	0.071	72.1	73	76	214
LAML	Acute Myeloid Leukaemia	0.00089	12.7	100	45	42
LGG	Low Grade Glioma	5.7e-05	57.4	371	76	136
LIHC	Liver hepatocellular carcinoma	0.21	47	192	52.5	178
LUAD	Lung adenocarcinoma	0.024	54.6	101	38.5	403
LUSC	Lung squamous cell carcinoma	0.083	45.1	386	57.3	109
MESO	Mesothelioma	0.003	12.8	63	5.4	21
OV	Ovarian serous cystadenocarcinoma	0.36	29.5	174	36.5	199
PAAD	Pancreatic adenocarcinoma	0.19	19.6	135	43.3	42
PCPG	Pheochromocytoma and Paraganglioma	0.25	97.8	115	93.1	63
PRAD	Prostate adenocarcinoma	0.1	99.4	254	95.8	241
READ	Rectum adenocarcinoma	0.0051	68.3	132	0	33
SARC	Sarcoma	0.00061	61.7	187	40.3	72
SKCM	Skin Cutaneous Melanoma	0.45	35	8	46.2	13
STAD	Stomach adenocarcinoma	0.11	34.9	101	38.9	270
TGCT	Testicular Germ Cell Tumours	0.091	95.8	84	100	50
THCA	Thyroid carcinoma	0.032	95.6	398	79.7	104
THYM	Thymoma	0.24	0	3	50	4
UCEC	Uterine Corpus Endometrial Carcinoma	0.029	78.8	211	76.7	329
UCS	Uterine Carcinosarcoma	0.4	42.2	38	26.5	18
UVM	Uveal Melanoma	0.039	33	56	86.8	24
