## Supplementary material for "Multifaceted roles of SAMHD1 in cancer": Suppl Tables and Figures: McLaughlin et al_Supplementary Table 2.xlsx

### Sheet: Suppl Table 1
Supplementary Table 2. 5-year survival in cancer patients with tumours displaying high or or low SAMHD1 levels as determined by best separation of data derived from TARGET.
TARGET		Best separation
			5-year-survival (%)		5-year-survival (%)
			SAMHD1		SAMHD1
		p-value	high	n	low	n
AML	Acute Myeloid Leukaemia	0.22	59.4	45	67.9	158
ALL-P1	Acute Lymphoblastic Leukaemia	0.011	74.7	100	97.4	105
ALL-P2	Acute Lymphoblastic Leukaemia	0.34	34.9	119	29.4	58
NBL	Neuroblastoma	0.28	56.5	81	45.3	166
OS	Osteosarcoma	0.0067	85.2	30	51.2	57
RT	Rhabdoid Tumour	0.19	13.9	32	40	7
CCSK	Clear Cell Sarcoma of the Kidney	0.26	83.3	6	66.7	7
WT	Wilms Tumour	0.022	43.2	47	67.9	74
