## Supplementary material for "Multifaceted roles of SAMHD1 in cancer": Suppl Tables and Figures: McLaughlin et al_Supplementary Table 3.xlsx

### Sheet: Suppl Table 1
Supplementary Table 3. 5-year survival in cancer patients divided by sex with tumours displaying high or or low SAMHD1 levels as determined by best separation of data derived from TCGA.
TCGA		Best separation				TCGA		Best separation
Females			5-year-survival (%)	5-year-survival (%)		Males			5-year-survival (%)	5-year-survival (%)
			SAMHD1	SAMHD1					SAMHD1	SAMHD1
		p-value	high	low				p-value	high	low
ACC	Adrenocortical carcinoma	0.086	76.9	59.4		ACC	Adrenocortical carcinoma	0.044	100	44.2
BLCA	Bladder Urothelial Carcinoma	0.12	33.4	45.2		BLCA	Bladder Urothelial Carcinoma	0.038	33.8	53.3
BRCA	Breast invasive carcinoma	0.12	85.6	80.5		BRCA	Breast invasive carcinoma	0.27	100	80
CHOL	Cholangiocarcinoma	0.081	65.8	0		CHOL	Cholangiocarcinoma	0.38	45.5	33.3
COAD	Colon adenocarcinoma	0.21	47.4	73.4		COAD	Colon adenocarcinoma	0.29	64.8	53.6
DLBC	Lymphoid Neoplasm Diffuse Large B-cell Lymphoma	0.31	90.9	61.9		DLBC	Lymphoid Neoplasm Diffuse Large B-cell Lymphoma	0.43	85.7	80.8
ESCA	Oesophageal carcinoma	0.35	81.8	0		ESCA	Oesophageal carcinoma	0.21	18.1	45.5
GBM	Glioblastoma multiforme	0.054	18.1	0		GBM	Glioblastoma multiforme	0.28	3.6	3.9
HNSC	Head and Neck squamous cell carcinoma	0.1	52.3	31		HNSC	Head and Neck squamous cell carcinoma	0.0061	57.4	39.4
KICH	Kidney Chromophobe	0.24	92.9	75		KICH	Kidney Chromophobe	0.14	77.1	93.3
KIRC	Kidney renal clear cell carcinoma	0.056	71.5	54.9		KIRC	Kidney renal clear cell carcinoma	0.0092	50.4	68.3
KIRP	Kidney renal papillary cell carcinoma	0.00011	25.8	80.7		KIRP	Kidney renal papillary cell carcinoma	0.073	81	62.1
LAML	Acute Myeloid Leukaemia	0.04	8.95	38.4		LAML	Acute Myeloid Leukaemia	0.009	16.3	47.8
LGG	Low Grade Glioma	0.0001	38.6	74.1		LGG	Low Grade Glioma	0.01	58	62.8
LIHC	Liver hepatocellular carcinoma	0.21	60.7	37.3		LIHC	Liver hepatocellular carcinoma	0.11	46	60.4
LUAD	Lung adenocarcinoma	0.066	40	38		LUAD	Lung adenocarcinoma	0.054	67.1	37.6
LUSC	Lung squamous cell carcinoma	0.17	52.4	55.3		LUSC	Lung squamous cell carcinoma	0.12	42.3	55.6
MESO	Mesothelioma	0.057	18.2	0		MESO	Mesothelioma	0.018	10.6	6.9
PAAD	Pancreatic adenocarcinoma	0.031	7.2	51.4		PAAD	Pancreatic adenocarcinoma	0.11	34.9	34.1
PCPG	Pheochromocytoma and Paraganglioma	0.16	100	95.2		PCPG	Pheochromocytoma and Paraganglioma	0.23	90.5	100
READ	Rectum adenocarcinoma	0.01	64.7	0		READ	Rectum adenocarcinoma	0.16	76.7	22.4
SARC	Sarcoma	0.04	62.2	41.5		SARC	Sarcoma	0.002	63.5	33
SKCM	Skin Cutaneous Melanoma	0.44	37.5	20.8		SKCM	Skin Cutaneous Melanoma	0.39	0	75
STAD	Stomach adenocarcinoma	0.0036	37.1	49.7		STAD	Stomach adenocarcinoma	0.13	40.6	28.2
THCA	Thyroid carcinoma	0.044	96.7	77.5		THCA	Thyroid carcinoma	0.25	92.4	87.2
THYM	Thymoma	0.083	0	33.3		THYM	Thymoma	0.16	0	50
UVM	Uveal Melanoma	0.11	37.3	100		UVM	Uveal Melanoma	0.12	30.7	77.9
