## Supplementary material for "Multifaceted roles of SAMHD1 in cancer": Suppl Tables and Figures: McLaughlin et al_Supplementary Table 4.xlsx

### Sheet: Suppl Table 1
Supplementary Table 4. 5-year survival in cancer patients divided by sex with tumours displaying high or or low SAMHD1 levels as determined by best separation of data derived from TARGET.
TARGET		Best separation						TARGET		Best separation
Females			5-year-survival (%)		5-year-survival (%)			Males			5-year-survival (%)		5-year-survival (%)
			SAMHD1		SAMHD1						SAMHD1		SAMHD1
		p-value	high	n	low	n				p-value	high	n	low	n
AML	Acute Myeloid Leukaemia	0.18	52.4	21	69.1	63		AML	Acute Myeloid Leukaemia	0.14	61.9	64	72.6	55
ALL-P1	Acute Lymphoblastic Leukaemia	0.002	67.9	32	92.1	38		ALL-P1	Acute Lymphoblastic Leukaemia	0.19	79.3	103	87.5	32
ALL-P2	Acute Lymphoblastic Leukaemia	0.1	28.7	26	47.4	54		ALL-P2	Acute Lymphoblastic Leukaemia	0.12	29.5	34	24.4	63
NBL	Neuroblastoma	0.25	41.9	65	50	40		NBL	Neuroblastoma	0.24	63.1	44	47	98
OS	Osteosarcoma	0.022	83.9	13	41.1	25		OS	Osteosarcoma	0.047	82.9	22	57.5	27
RT	Rhabdoid Tumour	0.093	8.21	16	25	6		RT	Rhabdoid Tumour	0.14	44.4	8	15	9
WT	Wilms Tumour	0.047	55.6	42	79	29		WT	Wilms Tumour	0.067	25.6	20	62.2	30
