## Supplementary material for "Multifaceted roles of SAMHD1 in cancer": Suppl Tables and Figures: McLaughlin et al_Supplementary Table 5.xlsx

### Sheet: Suppl Table 1
Supplementary Table 5. 5-year survival in cancer patients divided by race with tumours displaying high or or low SAMHD1 levels as determined by best separation of data derived from TCGA.
TCGA		Best separation						TCGA		Best separation
American Indian or Alaska Native			5-year-survival (%)		5-year-survival (%)			Asian			5-year-survival (%)		5-year-survival (%)
			SAMHD1		SAMHD1						SAMHD1		SAMHD1
		p-value	high	n	low	n				p-value	high	n	low	n
ACC	Adrenocortical carcinoma							ACC	Adrenocortical carcinoma
BLCA	Bladder Urothelial Carcinoma							BLCA	Bladder Urothelial Carcinoma	0.17	51.5	29	34.4	14
BRCA	Breast invasive carcinoma							BRCA	Breast invasive carcinoma	0.2	100	24	73.7	37
CESC	Cervical squamous cell carcinoma and endocervical adenocarcinoma	0.25	80	5	0	2		CESC	Cervical squamous cell carcinoma and endocervical adenocarcinoma	0.25	66.7	16	50	4
CHOL	Cholangiocarcinoma							CHOL	Cholangiocarcinoma
COAD	Colon adenocarcinoma							COAD	Colon adenocarcinoma	0.1	66.7	3	100	8
DLBC	Lymphoid Neoplasm Diffuse Large B-cell Lymphoma							DLBC	Lymphoid Neoplasm Diffuse Large B-cell Lymphoma	0.08	53.6	7	85.7	11
ESCA	Oesophageal carcinoma							ESCA	Oesophageal carcinoma	0.12	66.7	13	0	25
GBM	Glioblastoma multiforme							GBM	Glioblastoma multiforme	0.27	0	1	0	4
HNSC	Head and Neck squamous cell carcinoma							HNSC	Head and Neck squamous cell carcinoma	0.22	66.7	5	25	5
KICH	Kidney Chromophobe							KICH	Kidney Chromophobe
KIRC	Kidney renal clear cell carcinoma							KIRC	Kidney renal clear cell carcinoma	0.16	100	7	0	1
KIRP	Kidney renal papillary cell carcinoma							KIRP	Kidney renal papillary cell carcinoma	0.48	50	2	100	4
LAML	Acute Myeloid Leukaemia							LAML	Acute Myeloid Leukaemia
LGG	Low Grade Glioma							LGG	Low Grade Glioma	0.13	0	4	0	4
LIHC	Liver hepatocellular carcinoma							LIHC	Liver hepatocellular carcinoma	0.11	51.5	42	70.3	115
LUAD	Lung adenocarcinoma							LUAD	Lung adenocarcinoma	0.32	100	3	66.7	4
LUSC	Lung squamous cell carcinoma							LUSC	Lung squamous cell carcinoma	0.23	100	2	23.8	7
MESO	Mesothelioma							MESO	Mesothelioma
OV	Ovarian serous cystadenocarcinoma							OV	Ovarian serous cystadenocarcinoma	0.027	0	3	0	8
PAAD	Pancreatic adenocarcinoma							PAAD	Pancreatic adenocarcinoma	0.31	60	8	33.3	3
PCPG	Pheochromocytoma and Paraganglioma							PCPG	Pheochromocytoma and Paraganglioma	0.025	100	5	0	1
PRAD	Prostate adenocarcinoma							PRAD	Prostate adenocarcinoma
READ	Rectum adenocarcinoma							READ	Rectum adenocarcinoma
SARC	Sarcoma							SARC	Sarcoma	0.025	100	5	0	1
SKCM	Skin Cutaneous Melanoma							SKCM	Skin Cutaneous Melanoma
STAD	Stomach adenocarcinoma							STAD	Stomach adenocarcinoma	0.12	49.7	21	69.7	52
TGCT	Testicular Germ Cell Tumours							TGCT	Testicular Germ Cell Tumours	0.18	100	1	0	2
THCA	Thyroid carcinoma							THCA	Thyroid carcinoma	0.00026	0	24	14.8	27
THYM	Thymoma							THYM	Thymoma
UCEC	Uterine Corpus Endometrial Carcinoma	0.32	100	2	50	1		UCEC	Uterine Corpus Endometrial Carcinoma	0.21	80.8	11	100	9
UCS	Uterine Carcinosarcoma							UCS	Uterine Carcinosarcoma
UVM	Uveal Melanoma							UVM	Uveal Melanoma
TCGA		Best separation						TCGA		Best separation
Black or African American			5-year-survival (%)		5-year-survival (%)			Native Hawaiian or Other Pacific Islander			5-year-survival (%)		5-year-survival (%)
			SAMHD1		SAMHD1						SAMHD1		SAMHD1
		p-value	high	n	low	n				p-value	high	n	low	n
ACC	Adrenocortical carcinoma							ACC	Adrenocortical carcinoma
BLCA	Bladder Urothelial Carcinoma	0.014	14.3	7	33.4	16		BLCA	Bladder Urothelial Carcinoma
BRCA	Breast invasive carcinoma	0.32	87.4	72	80.2	108		BRCA	Breast invasive carcinoma
CESC	Cervical squamous cell carcinoma and endocervical adenocarcinoma	0.13	85.7	9	60.2	21		CESC	Cervical squamous cell carcinoma and endocervical adenocarcinoma
CHOL	Cholangiocarcinoma							CHOL	Cholangiocarcinoma
COAD	Colon adenocarcinoma	0.061	45.7	16	67.6	43		COAD	Colon adenocarcinoma
DLBC	Lymphoid Neoplasm Diffuse Large B-cell Lymphoma							DLBC	Lymphoid Neoplasm Diffuse Large B-cell Lymphoma
ESCA	Oesophageal carcinoma	0.35	0	1	0	4		ESCA	Oesophageal carcinoma
GBM	Glioblastoma multiforme	0.19	0	5	75	5		GBM	Glioblastoma multiforme
HNSC	Head and Neck squamous cell carcinoma	0.31	42.7	23	40.9	24		HNSC	Head and Neck squamous cell carcinoma
KICH	Kidney Chromophobe	0.18	0	3	100	1		KICH	Kidney Chromophobe
KIRC	Kidney renal clear cell carcinoma	0.3	68.2	18	53.9	38		KIRC	Kidney renal clear cell carcinoma
KIRP	Kidney renal papillary cell carcinoma	0.2	0	13	80.1	47		KIRP	Kidney renal papillary cell carcinoma
LAML	Acute Myeloid Leukaemia	0.3	41.7	8	33.3	3		LAML	Acute Myeloid Leukaemia
LGG	Low Grade Glioma	0.0018	0	5	90.9	16		LGG	Low Grade Glioma
LIHC	Liver hepatocellular carcinoma	0.11	0	8	80	9		LIHC	Liver hepatocellular carcinoma
LUAD	Lung adenocarcinoma	0.075	78.6	13	38.3	39		LUAD	Lung adenocarcinoma
LUSC	Lung squamous cell carcinoma							LUSC	Lung squamous cell carcinoma
MESO	Mesothelioma	0.084	68.6	7	19.1	22		MESO	Mesothelioma
OV	Ovarian serous cystadenocarcinoma	0.31	22.2	9	12.5	16		OV	Ovarian serous cystadenocarcinoma
PAAD	Pancreatic adenocarcinoma	0.039	0	3	0	1		PAAD	Pancreatic adenocarcinoma
PCPG	Pheochromocytoma and Paraganglioma	0.29	12.5	16	25	4		PCPG	Pheochromocytoma and Paraganglioma
PRAD	Prostate adenocarcinoma	0.041	0	4	50	2		PRAD	Prostate adenocarcinoma
READ	Rectum adenocarcinoma	0.025	100	5	0	1		READ	Rectum adenocarcinoma
SARC	Sarcoma	0.11	63.2	15	33.3	3		SARC	Sarcoma
SKCM	Skin Cutaneous Melanoma							SKCM	Skin Cutaneous Melanoma
STAD	Stomach adenocarcinoma	0.4	42.9	7	25	4		STAD	Stomach adenocarcinoma
TGCT	Testicular Germ Cell Tumours	0.41	100	2	66.7	4		TGCT	Testicular Germ Cell Tumours
THCA	Thyroid carcinoma	0.67	100	18	72.9	9		THCA	Thyroid carcinoma
THYM	Thymoma							THYM	Thymoma
UCEC	Uterine Corpus Endometrial Carcinoma	0.95	75.5	46	52.9	60		UCEC	Uterine Corpus Endometrial Carcinoma	0.34	60	7	100	2
UCS	Uterine Carcinosarcoma	0.45	50	6	66.7	3		UCS	Uterine Carcinosarcoma
UVM	Uveal Melanoma							UVM	Uveal Melanoma
TCGA		Best separation
White			5-year-survival (%)		5-year-survival (%)
			SAMHD1		SAMHD1
		p-value	high	n	low	n
ACC	Adrenocortical carcinoma	0.055	76	25	43.6	41
BLCA	Bladder Urothelial Carcinoma	0.11	37.4	232	54.4	91
BRCA	Breast invasive carcinoma	0.091	85.2	319	80.6	433
CESC	Cervical squamous cell carcinoma and endocervical adenocarcinoma	0.0068	75.2	83	57.6	126
CHOL	Cholangiocarcinoma	0.073	68.8	18	15.7	13
COAD	Colon adenocarcinoma	0.13	64.4	170	52.8	42
DLBC	Lymphoid Neoplasm Diffuse Large B-cell Lymphoma	0.5	95	24	75	5
ESCA	Oesophageal carcinoma	0.092	30	80	0	20
GBM	Glioblastoma multiforme	0.086	4.1	56	2.1	79
HNSC	Head and Neck squamous cell carcinoma	0.028	50.2	242	39.6	184
KICH	Kidney Chromophobe	0.037	78.8	40	100	16
KIRC	Kidney renal clear cell carcinoma	0.013	52.4	92	66.8	367
KIRP	Kidney renal papillary cell carcinoma	0.16	77	47	73.9	158
LAML	Acute Myeloid Leukaemia	0.00083	12.8	93	46.1	35
LGG	Low Grade Glioma	0.00013	58.3	339	75.6	128
LIHC	Liver hepatocellular carcinoma	0.14	35.6	91	45.3	93
LUAD	Lung adenocarcinoma	0.042	46.7	80	34.3	307
LUSC	Lung squamous cell carcinoma	0.31	53.1	70	47.1	278
MESO	Mesothelioma	0.0037	13	62	5.7	20
OV	Ovarian serous cystadenocarcinoma	0.4	36.5	194	32.9	130
PAAD	Pancreatic adenocarcinoma	0.16	25.6	119	41.8	37
PCPG	Pheochromocytoma and Paraganglioma	0.3	97.4	92	92.4	55
PRAD	Prostate adenocarcinoma	0.058	100	118	91.7	29
READ	Rectum adenocarcinoma	0.045	60.3	64	0	16
SARC	Sarcoma	0.00032	63.5	160	38.7	66
SKCM	Skin Cutaneous Melanoma
STAD	Stomach adenocarcinoma	0.15	31.4	82	34.7	155
TGCT	Testicular Germ Cell Tumours	0.13	96.6	75	100	44
THCA	Thyroid carcinoma	0.12	94.8	251	79.7	81
THYM	Thymoma
UCEC	Uterine Corpus Endometrial Carcinoma	0.025	79.4	249	76.5	120
UCS	Uterine Carcinosarcoma	0.25	28.3	35	43.8	8
UVM	Uveal Melanoma	0.048	35.7	44	100	11
