## Supplementary material for "Multifaceted roles of SAMHD1 in cancer": Suppl Tables and Figures: McLaughlin et al_Supplementary Table 6.xlsx

### Sheet: Suppl Table 1
Supplementary Table 6. 5-year survival in cancer patients divided by race with tumours displaying high or or low SAMHD1 levels as determined by best separation of data derived from TARGET.
TARGET		Best separation						TARGET		Best separation
American Indian or Alaska Native			5-year-survival (%)		5-year-survival (%)			Asian			5-year-survival (%)		5-year-survival (%)
			SAMHD1		SAMHD1						SAMHD1		SAMHD1
		p-value	high	n	low	n				p-value	high	n	low	n
AML	Acute Myeloid Leukaemia							AML	Acute Myeloid Leukaemia	0.36	33.3	2	100	1
ALL-P1	Acute Lymphoblastic Leukaemia							ALL-P1	Acute Lymphoblastic Leukaemia	0.075	50	2	80	5
ALL-P2	Acute Lymphoblastic Leukaemia							ALL-P2	Acute Lymphoblastic Leukaemia	0.083	66.7	3	0	1
NBL	Neuroblastoma							NBL	Neuroblastoma
OS	Osteosarcoma							OS	Osteosarcoma	0.46	100	4	0	3
RT	Rhabdoid Tumour							RT	Rhabdoid Tumour
CCSK	Clear Cell Sarcoma of the Kidney							CCSK	Clear Cell Sarcoma of the Kidney
WT	Wilms Tumour							WT	Wilms Tumour
TARGET		Best separation						TARGET		Best separation
Black or African American			5-year-survival (%)		5-year-survival (%)			Native Hawaiian or Other Pacific Islander			5-year-survival (%)		5-year-survival (%)
			SAMHD1		SAMHD1						SAMHD1		SAMHD1
		p-value	high	n	low	n				p-value	high	n	low	n
AML	Acute Myeloid Leukaemia	0.16	67.7	13	30	10		AML	Acute Myeloid Leukaemia
ALL-P1	Acute Lymphoblastic Leukaemia	0.066	40	5	87.5	8		ALL-P1	Acute Lymphoblastic Leukaemia
ALL-P2	Acute Lymphoblastic Leukaemia	0.024	6.7	15	75	4		ALL-P2	Acute Lymphoblastic Leukaemia
NBL	Neuroblastoma	0.24	55.6	9	38.1	22		NBL	Neuroblastoma
OS	Osteosarcoma	0.0039	100	6	0	2		OS	Osteosarcoma
RT	Rhabdoid Tumour	0.039	0	3	0	2		RT	Rhabdoid Tumour
CCSK	Clear Cell Sarcoma of the Kidney							CCSK	Clear Cell Sarcoma of the Kidney
WT	Wilms Tumour	0.39	51.9	9	30	10		WT	Wilms Tumour
TARGET		Best separation
White			5-year-survival (%)		5-year-survival (%)
			SAMHD1		SAMHD1
		p-value	high	n	low	n
AML	Acute Myeloid Leukaemia	0.11	59.5	37	72.4	110
ALL-P1	Acute Lymphoblastic Leukaemia	0.094	80	122	92.1	38
ALL-P2	Acute Lymphoblastic Leukaemia	0.33	35.4	94	27.6	30
NBL	Neuroblastoma	0.17	49.3	115	57.5	64
OS	Osteosarcoma	0.06	84.9	21	55.6	31
RT	Rhabdoid Tumour	0.23	19.8	22	40	6
CCSK	Clear Cell Sarcoma of the Kidney	0.23	71.4	6	100	3
WT	Wilms Tumour	0.0079	41	33	71.2	58
