## Supplementary material for "Multifaceted roles of SAMHD1 in cancer": Suppl Tables and Figures: McLaughlin et al_Supplementary Table 7.xlsx

### Sheet: Suppl Table 1
Supplementary Table 7. Median SAMHD1 levels (FPKM, fragments per kilobase of transcript per million mapped reads) in tumour and control tissues
								All patients
								5-year-survival (%)
								SAMHD1	SAMHD1
Project		No. samples	Median SAMHD1 in tumour samples	Median SAMHD1 in normal samples	p-value			high	low	p-value
BLCA	Bladder Urothelial Carcinoma	19	16.1779	25.3012	0.04456		BLCA	37.5	61.1	0.027
BRCA	Breast invasive carcinoma	112	20.9715	25.3233	0.1578		BRCA	85.7	80.6	0.11
CESC	Cervical squamous cell carcinoma and endocervical adenocarcinoma	3	24.6575	13.1264	0.25		CESC	74.8	59.4	0.0073
CHOL	Cholangiocarcinoma	9	9.9629	4.78912	0.09766		CHOL	62.9	14.5	0.071
COAD	Colon adenocarcinoma	41	16.9931	17.4407	0.2359		COAD	64.4	58	0.09
ESCA	Oesophageal carcinoma	8	22.7812	15.7842	0.8438		ESCA	23.3	27.8	0.13
HNSC	Head and Neck squamous cell carcinoma	43	16.7592	18.3659	0.6367		HNSC	51.2	37.6	0.019
KICH	Kidney Chromophobe	22	6.22305	4.71578	1		KICH	80	95	0.1
KIRC	Kidney renal clear cell carcinoma	72	25.9018	6.487	6.11e-12		KIRC	53.8	66.4	0.038
KIRP	Kidney renal papillary cell carcinoma	31	11.3206	5.45438	0.000131		KIRP	72.1	76	0.071
LIHC	Liver hepatocellular carcinoma	50	10.9458	6.60169	0.000368		LIHC	47	52.5	0.21
LUAD	Lung adenocarcinoma	57	26.1695	55.7156	1.8e-09		LUAD	54.6	38.5	0.024
LUSC	Lung squamous cell carcinoma	49	17.69	60.124	4.97e-14		LUSC	45.1	57.3	0.083
PAAD	Pancreatic adenocarcinoma	4	11.1456	40.4707	0.125		PAAD	19.6	43.3	0.19
PCPG	Pheochromocytoma and Paraganglioma	3	12.5408	17.4212	0.5		PCPG	97.8	93.1	0.25
PRAD	Prostate adenocarcinoma	52	9.49902	9.64904	0.1414		PRAD	99.4	95.8	0.1
READ	Rectum adenocarcinoma	9	11.193	18.411	0.4961		READ	68.3	0	0.0051
SARC	Sarcoma	2	28.6336	8.84215	0.5		SARC	61.7	40.3	0.00061
STAD	Stomach adenocarcinoma	27	28.2641	20.8275	0.04356		STAD	34.9	38.9	0.11
THCA	Thyroid carcinoma	58	11.819	9.59836	0.2716		THCA	95.6	79.7	0.032
UCEC	Uterine Corpus Endometrial Carcinoma	23	23.5444	22.8145	0.3931		UCEC	78.8	76.7	0.029
