## Supplementary material for "Multifaceted roles of SAMHD1 in cancer": Suppl Tables and Figures: McLaughlin et al_Supplementary Table 8.xlsx

### Sheet: Suppl_Table_8_002
Supplementary Table 8. Correlation between SAMHD1 expression levels and SAMHD1 promotor methylation in different cancer types based on data derived from TCGA.
Cancer type	t	df	pvalue	corr
TGCT	-8.2324	148	8.81e-14	-0.560438
THYM	-5.2353	117	7.35e-07	-0.435657
CHOL	-2.3344	34	0.02562	-0.371673
ACC	-3.3973	77	0.00108	-0.361045
LAML	-3.5021	110	0.0006682	-0.316721
SKCM	-2.9533	101	0.003911	-0.281939
PRAD	-6.1303	493	1.8e-09	-0.266136
GBM	-1.373	124	0.1722	-0.122369
KICH	-0.9632	63	0.3391	-0.120468
OV	-2.087	372	0.03757	-0.107579
LUSC	-2.3724	497	0.01805	-0.105821
THCA	-2.1826	500	0.02953	-0.0971465
LGG	-2.0746	509	0.03853	-0.0915689
LIHC	-1.7358	369	0.08344	-0.0899942
allpatients	-6.7294	9747	1.8e-11	-0.0680042
KIRP	-0.34525	286	0.7302	-0.020411
KIRC	-0.42547	525	0.6707	-0.0185659
CESC	-0.21677	302	0.8285	-0.012473
ESCA	-0.072582	159	0.9422	-0.00575602
UCS	0.029905	54	0.9763	0.00406951
DLBC	0.054593	46	0.9567	0.00804908
UCEC	0.54959	541	0.5828	0.0236223
BRCA	0.83987	1086	0.4012	0.0254773
SARC	0.57231	257	0.5676	0.0356767
STAD	0.87859	373	0.3802	0.0454449
COAD	1.0259	452	0.3055	0.0481972
LUAD	1.3099	509	0.1908	0.0579609
PAAD	0.98089	175	0.328	0.0739455
BLCA	2.0929	406	0.03698	0.103314
HNSC	2.397	498	0.0169	0.106798
UVM	1.174	78	0.244	0.131769
READ	1.8413	162	0.06741	0.143173
PCPG	2.3713	176	0.01881	0.175956
MESO	3.3679	84	0.001145	0.344918
