## Supplementary material for "Multifaceted roles of SAMHD1 in cancer": Suppl Tables and Figures: McLaughlin et al_Supplementary Table 9.xlsx

### Sheet: Sheet1
Supplementary Table 9. miRNAs documented to regulate SAMHD1.
miRNA	Source(s)
hsa-mir-1-1	DIANA TarBase v8
hsa-mir-1-2	DIANA TarBase v8
hsa-mir-147a	DIANA TarBase v8
hsa-mir-155	Pilakka-Kanthikeel, S., Raymond, A., Atluri, V.S., Sagar, V., Saxena, S.K., Diaz, P., Chevelon, S., Concepcion, M., Nair, M. (2015). Sterile alpha motif and histidine/aspartic acid domain-containing protein 1 (SAMHD1)-facilitated HIV restriction in astrocytes is regulated by miRNA-181a. J Neuroinflammation 12, 66. https://doi.org/10.1186/s12974-015-0285-9; Riess, M., Fuchs, N. V., Idica, A., Hamd…
hsa-mir-15a	DIANA TarBase v8
hsa-mir-17	DIANA TarBase v8
hsa-mir-181a-1	Jin, C., Peng, X., Liu, F., Cheng, L., Lu, X., Yao, H., Wu, H., Wu, N. (2014). MicroRNA-181 expression regulates specific post-transcriptional level of SAMHD1 expression in vitro. Biochemical and biophysical research communications, 452(3), 760–767. https://doi.org/10.1016/j.bbrc.2014.08.151; Pilakka-Kanthikeel, S., Raymond, A., Atluri, V.S., Sagar, V., Saxena, S.K., Diaz, P., Chevelon, S., Conce…
hsa-mir-181a-2	Jin, C., Peng, X., Liu, F., Cheng, L., Lu, X., Yao, H., Wu, H., Wu, N. (2014). MicroRNA-181 expression regulates specific post-transcriptional level of SAMHD1 expression in vitro. Biochemical and biophysical research communications, 452(3), 760–767. https://doi.org/10.1016/j.bbrc.2014.08.151; Pilakka-Kanthikeel, S., Raymond, A., Atluri, V.S., Sagar, V., Saxena, S.K., Diaz, P., Chevelon, S., Conce…
hsa-mir-181b-1	Jin, C., Peng, X., Liu, F., Cheng, L., Lu, X., Yao, H., Wu, H., Wu, N. (2014). MicroRNA-181 expression regulates specific post-transcriptional level of SAMHD1 expression in vitro. Biochemical and biophysical research communications, 452(3), 760–767. https://doi.org/10.1016/j.bbrc.2014.08.151; Kohnken, R., Kodigepalli, K. M., Mishra, A., Porcu, P., Wu, L. (2017). MicroRNA-181 contributes to downre…
hsa-mir-181b-2	Jin, C., Peng, X., Liu, F., Cheng, L., Lu, X., Yao, H., Wu, H., Wu, N. (2014). MicroRNA-181 expression regulates specific post-transcriptional level of SAMHD1 expression in vitro. Biochemical and biophysical research communications, 452(3), 760–767. https://doi.org/10.1016/j.bbrc.2014.08.152; Kohnken, R., Kodigepalli, K. M., Mishra, A., Porcu, P., Wu, L. (2017). MicroRNA-181 contributes to downre…
hsa-mir-181c	Jin, C., Peng, X., Liu, F., Cheng, L., Lu, X., Yao, H., Wu, H., Wu, N. (2014). MicroRNA-181 expression regulates specific post-transcriptional level of SAMHD1 expression in vitro. Biochemical and biophysical research communications, 452(3), 760–767. https://doi.org/10.1016/j.bbrc.2014.08.153; Kohnken, R., Kodigepalli, K. M., Mishra, A., Porcu, P., Wu, L. (2017). MicroRNA-181 contributes to downre…
hsa-mir-181d	Jin, C., Peng, X., Liu, F., Cheng, L., Lu, X., Yao, H., Wu, H., Wu, N. (2014). MicroRNA-181 expression regulates specific post-transcriptional level of SAMHD1 expression in vitro. Biochemical and biophysical research communications, 452(3), 760–767. https://doi.org/10.1016/j.bbrc.2014.08.154; Kohnken, R., Kodigepalli, K. M., Mishra, A., Porcu, P., Wu, L. (2017). MicroRNA-181 contributes to downre…
hsa-mir-183	DIANA TarBase v8
hsa-mir-192	DIANA TarBase v8
hsa-mir-19a	DIANA TarBase v8
hsa-mir-19b-1	DIANA TarBase v8
hsa-mir-19b-2	DIANA TarBase v8
hsa-mir-21	DIANA TarBase v8
hsa-mir-210	DIANA TarBase v8
hsa-mir-218-1	DIANA TarBase v8
hsa-mir-218-2	DIANA TarBase v8
hsa-mir-23b	DIANA TarBase v8
hsa-mir-27a	DIANA TarBase v8
hsa-mir-30a	DIANA TarBase v8; Riess, M., Fuchs, N. V., Idica, A., Hamdorf, M., Flory, E., Pedersen, I. M., König, R. (2017). Interferons Induce Expression of SAMHD1 in Monocytes through Down-regulation of miR-181a and miR-30a. The Journal of biological chemistry, 292(1), 264–277. https://doi.org/10.1074/jbc.M116.752584
hsa-mir-30b	DIANA TarBase v8
hsa-mir-30c-1	DIANA TarBase v8
hsa-mir-30c-2	DIANA TarBase v8
hsa-mir-5008	DIANA TarBase v8
