## Supplementary material for "Multifaceted roles of SAMHD1 in cancer": Suppl Tables and Figures: McLaughlin et al_Supplementary Table 10.xlsx

### Sheet: miRNAs_SAMHD1_DIANA_corrs
Supplementary Table 10. Correlation of miRNAs and SAMHD1 expression in different cancer types.
File	Gene	t	df	pvalue	corr
TGCT	hsa_mir_23b	-7.8584	148	7.37e-13	-0.542598
KICH	hsa_mir_30c_1	-4.716	63	1.38e-05	-0.5108
THYM	hsa_mir_181a_1	-6.3804	117	3.68e-09	-0.508065
THYM	hsa_mir_181b_1	-6.3713	117	3.84e-09	-0.507529
THYM	hsa_mir_17	-6.3581	117	4.09e-09	-0.506744
THYM	hsa_mir_181b_2	-6.2622	117	6.5e-09	-0.501032
THYM	hsa_mir_181a_2	-6.2448	117	7.06e-09	-0.49999
DLBC	hsa_mir_23b	-3.6108	45	0.0007645	-0.473964
THYM	hsa_mir_15a	-5.8006	117	5.74e-08	-0.472597
THYM	hsa_mir_19b_1	-5.7091	117	8.75e-08	-0.466781
KICH	hsa_mir_30c_2	-4.0742	63	0.0001316	-0.456651
CHOL	hsa_mir_181b_2	-2.9834	34	0.005246	-0.455488
CHOL	hsa_mir_181b_1	-2.9049	34	0.006416	-0.445916
TGCT	hsa_mir_181a_2	-6.0428	148	1.17e-08	-0.444859
THYM	hsa_mir_19a	-5.2582	117	6.64e-07	-0.437202
THYM	hsa_mir_19b_2	-5.2428	117	7.11e-07	-0.436165
THCA	hsa_mir_30a	-10.796	499	2.2e-16	-0.435126
TGCT	hsa_mir_181b_2	-5.8032	148	3.81e-08	-0.430545
LAML	hsa_mir_181b_2	-5.7823	149	4.18e-08	-0.428103
LAML	hsa_mir_181d	-5.7754	149	4.32e-08	-0.427683
TGCT	hsa_mir_181b_1	-5.7421	148	5.13e-08	-0.426838
LAML	hsa_mir_181a_2	-5.7212	149	5.62e-08	-0.424396
TGCT	hsa_mir_218_2	-5.6328	148	8.67e-08	-0.420162
TGCT	hsa_mir_218_1	-5.6158	148	9.4e-08	-0.419114
LAML	hsa_mir_181a_1	-5.6007	149	1e-07	-0.417029
THCA	hsa_mir_30c_2	-9.8845	499	2.2e-16	-0.404646
ESCA	hsa_mir_183	-5.5274	159	1.31e-07	-0.401471
DLBC	hsa_mir_17	-2.9324	45	0.005273	-0.400542
KICH	hsa_mir_30a	-3.4447	63	0.001022	-0.398118
LAML	hsa_mir_181b_1	-5.0772	149	1.13e-06	-0.384045
DLBC	hsa_mir_210	-2.7325	45	0.00895	-0.377241
CHOL	hsa_mir_21	-2.3024	34	0.02756	-0.367259
TGCT	hsa_mir_1_2	-4.7996	148	3.85e-06	-0.366997
TGCT	hsa_mir_1_1	-4.7995	148	3.85e-06	-0.366987
THCA	hsa_mir_30c_1	-8.7352	499	2.2e-16	-0.364188
UCS	hsa_mir_181b_1	-2.8597	54	0.006015	-0.362667
UCS	hsa_mir_181b_2	-2.8541	54	0.006109	-0.362047
UVM	hsa_mir_181a_2	-3.4016	78	0.001059	-0.359415
DLBC	hsa_mir_30b	-2.5603	45	0.01388	-0.356583
TGCT	hsa_mir_181a_1	-4.6295	148	7.95e-06	-0.355662
UCS	hsa_mir_181a_2	-2.7776	54	0.007515	-0.353565
UVM	hsa_mir_181a_1	-3.2857	78	0.001526	-0.348681
PAAD	hsa_mir_210	-4.9175	175	2.01e-06	-0.348433
PAAD	hsa_mir_19b_1	-4.8571	175	2.63e-06	-0.344667
LAML	hsa_mir_181c	-4.4447	149	1.71e-05	-0.342148
DLBC	hsa_mir_19b_1	-2.2982	45	0.02625	-0.324101
CHOL	hsa_mir_181d	-1.989	34	0.05479	-0.32285
UVM	hsa_mir_181b_1	-2.9878	78	0.003755	-0.320462
UVM	hsa_mir_181b_2	-2.9716	78	0.003938	-0.3189
CHOL	hsa_mir_181a_2	-1.9591	34	0.05834	-0.318493
TGCT	hsa_mir_30b	-4.044	148	8.43e-05	-0.315445
TGCT	hsa_mir_15a	-4.0054	148	9.77e-05	-0.312725
DLBC	hsa_mir_181a_2	-2.2081	45	0.03238	-0.312659
PAAD	hsa_mir_19b_2	-4.3179	175	2.63e-05	-0.310293
PAAD	hsa_mir_192	-4.2425	175	3.58e-05	-0.305385
UCS	hsa_mir_1_1	-2.3507	54	0.02242	-0.304685
UCS	hsa_mir_1_2	-2.3386	54	0.02309	-0.303252
TGCT	hsa_mir_30a	-3.8635	148	0.0001667	-0.302684
UCS	hsa_mir_181a_1	-2.314	54	0.0245	-0.300353
DLBC	hsa_mir_183	-2.105	45	0.04091	-0.299402
MESO	hsa_mir_23b	-2.8725	84	0.005154	-0.299073
TGCT	hsa_mir_17	-3.7593	148	0.0002447	-0.295238
LAML	hsa_mir_30b	-3.7212	149	0.0002803	-0.291606
PRAD	hsa_mir_17	-6.6867	489	6.25e-11	-0.289441
PRAD	hsa_mir_30a	-6.6681	489	7.02e-11	-0.288704
PRAD	hsa_mir_19b_1	-6.6462	489	8.05e-11	-0.287831
DLBC	hsa_mir_19b_2	-2.0038	45	0.05114	-0.286211
CHOL	hsa_mir_183	-1.7392	34	0.09105	-0.285824
THCA	hsa_mir_23b	-6.6607	499	7.22e-11	-0.285741
HNSC	hsa_mir_183	-6.5824	493	1.19e-10	-0.284228
SARC	hsa_mir_23b	-4.7018	255	4.23e-06	-0.282451
PRAD	hsa_mir_19b_2	-6.4775	489	2.28e-10	-0.281111
DLBC	hsa_mir_181a_1	-1.9563	45	0.05665	-0.279971
LAML	hsa_mir_30c_2	-3.492	149	0.0006312	-0.275041
LAML	hsa_mir_30c_1	-3.4757	149	0.0006677	-0.273855
LUSC	hsa_mir_210	-6.1559	473	1.59e-09	-0.27235
PRAD	hsa_mir_30c_2	-6.2028	489	1.18e-09	-0.270076
KIRP	hsa_mir_30a	-4.7388	286	3.39e-06	-0.269819
CHOL	hsa_mir_210	-1.6282	34	0.1127	-0.268953
PAAD	hsa_mir_30b	-3.6707	175	0.0003209	-0.267379
THCA	hsa_mir_30b	-6.1673	499	1.44e-09	-0.266131
ESCA	hsa_mir_210	-3.4395	159	0.0007445	-0.263153
PAAD	hsa_mir_27a	-3.5885	175	0.0004316	-0.2618
PAAD	hsa_mir_19a	-3.5723	175	0.0004572	-0.260703
ESCA	hsa_mir_27a	-3.3907	159	0.0008795	-0.259674
UCS	hsa_mir_17	-1.9754	54	0.05335	-0.259598
LAML	hsa_mir_19b_1	-3.2422	149	0.001464	-0.256712
LIHC	hsa_mir_192	-4.9452	365	1.16e-06	-0.250586
LAML	hsa_mir_19b_2	-3.1471	149	0.001992	-0.24966
PRAD	hsa_mir_30c_1	-5.6883	489	2.21e-08	-0.249126
ACC	hsa_mir_183	-2.2332	77	0.02844	-0.246639
MESO	hsa_mir_210	-2.3269	84	0.02238	-0.246083
DLBC	hsa_mir_30a	-1.6916	45	0.09763	-0.244521
READ	hsa_mir_183	-3.1477	158	0.001968	-0.242916
DLBC	hsa_mir_181b_1	-1.6796	45	0.09997	-0.242878
THCA	hsa_mir_181b_1	-5.5847	499	3.85e-08	-0.242539
READ	hsa_mir_23b	-3.141	158	0.00201	-0.242431
BLCA	hsa_mir_23b	-5.0162	403	7.92e-07	-0.242422
DLBC	hsa_mir_218_2	-1.6761	45	0.1006	-0.242411
THCA	hsa_mir_181b_2	-5.5815	499	3.92e-08	-0.24241
UCS	hsa_mir_19a	-1.8332	54	0.07229	-0.242047
CHOL	hsa_mir_181a_1	-1.4497	34	0.1563	-0.24127
PAAD	hsa_mir_183	-3.2568	175	0.001353	-0.239054
BLCA	hsa_mir_183	-4.8744	403	1.57e-06	-0.235955
THCA	hsa_mir_181c	-5.416	499	9.49e-08	-0.235627
KICH	hsa_mir_30b	-1.9239	63	0.05889	-0.235565
DLBC	hsa_mir_30c_1	-1.614	45	0.1135	-0.233932
KIRP	hsa_mir_30c_2	-4.0679	286	6.14e-05	-0.23387
READ	hsa_mir_19b_2	-3.0191	158	0.002957	-0.233542
TGCT	hsa_mir_27a	-2.9196	148	0.004053	-0.233363
TGCT	hsa_mir_30c_2	-2.8797	148	0.004572	-0.230344
COAD	hsa_mir_181c	-4.8826	439	1.47e-06	-0.226953
THCA	hsa_mir_183	-5.1874	499	3.11e-07	-0.226202
THCA	hsa_mir_181d	-5.1813	499	3.21e-07	-0.225947
DLBC	hsa_mir_218_1	-1.5549	45	0.127	-0.225811
CHOL	hsa_mir_181c	-1.3516	34	0.1854	-0.225802
ESCA	hsa_mir_17	-2.914	159	0.004083	-0.22516
DLBC	hsa_mir_30c_2	-1.5457	45	0.1292	-0.22453
LAML	hsa_mir_1_1	-2.8095	149	0.005628	-0.224301
BLCA	hsa_mir_30c_1	-4.6001	403	5.66e-06	-0.22336
READ	hsa_mir_30c_1	-2.8769	158	0.004571	-0.223106
KIRC	hsa_mir_30b	-5.1682	510	3.4e-07	-0.223083
ACC	hsa_mir_181d	-1.9948	77	0.04961	-0.221671
UCS	hsa_mir_183	-1.6612	54	0.1025	-0.220492
READ	hsa_mir_17	-2.8389	158	0.005123	-0.220298
UCS	hsa_mir_19b_1	-1.6493	54	0.1049	-0.218995
LAML	hsa_mir_1_2	-2.7327	149	0.007042	-0.218462
LUAD	hsa_mir_181d	-5.0108	505	7.51e-07	-0.217634
READ	hsa_mir_19b_1	-2.7778	158	0.006135	-0.215785
UCS	hsa_mir_19b_2	-1.6187	54	0.1113	-0.215124
BLCA	hsa_mir_30c_2	-4.3942	403	1.42e-05	-0.213826
THCA	hsa_mir_181a_2	-4.875	499	1.46e-06	-0.213217
PRAD	hsa_mir_30b	-4.816	489	1.96e-06	-0.2128
READ	hsa_mir_30c_2	-2.7327	158	0.006998	-0.212439
SARC	hsa_mir_181c	-3.4643	255	0.0006235	-0.212011
LUSC	hsa_mir_17	-4.7003	473	3.41e-06	-0.211244
THCA	hsa_mir_181a_1	-4.8217	499	1.89e-06	-0.210989
STAD	hsa_mir_192	-4.1038	370	5e-05	-0.208652
COAD	hsa_mir_30c_1	-4.4558	439	1.06e-05	-0.208014
ACC	hsa_mir_181c	-1.8476	77	0.0685	-0.206034
SARC	hsa_mir_210	-3.3581	255	0.0009046	-0.205793
TGCT	hsa_mir_30c_1	-2.5565	148	0.01158	-0.205655
ESCA	hsa_mir_5008	-2.5588	159	0.01144	-0.198874
COAD	hsa_mir_30c_2	-4.2394	439	2.73e-05	-0.198315
COAD	hsa_mir_183	-4.2353	439	2.78e-05	-0.198133
SARC	hsa_mir_181d	-3.1848	255	0.001629	-0.195586
KIRP	hsa_mir_30c_1	-3.3713	286	0.0008511	-0.195503
LUSC	hsa_mir_183	-4.3341	473	1.79e-05	-0.195441
PRAD	hsa_mir_19a	-4.3596	489	1.59e-05	-0.193425
SARC	hsa_mir_181b_2	-3.1328	255	0.001933	-0.192516
LUAD	hsa_mir_17	-4.4047	505	1.29e-05	-0.192348
SARC	hsa_mir_181b_1	-3.1192	255	0.002021	-0.191711
READ	hsa_mir_19a	-2.4506	158	0.01535	-0.191354
UCS	hsa_mir_218_1	-1.4271	54	0.1593	-0.19064
LUSC	hsa_mir_19b_2	-4.2152	473	2.99e-05	-0.190274
LIHC	hsa_mir_23b	-3.6832	365	0.0002651	-0.189303
KIRC	hsa_mir_30c_2	-4.3172	510	1.9e-05	-0.187769
LUAD	hsa_mir_19b_1	-4.2859	505	2.18e-05	-0.187342
UCS	hsa_mir_218_2	-1.3998	54	0.1673	-0.187118
READ	hsa_mir_30b	-2.3916	158	0.01795	-0.18691
STAD	hsa_mir_183	-3.6547	370	0.0002947	-0.186662
THCA	hsa_mir_192	-4.2433	499	2.63e-05	-0.18662
COAD	hsa_mir_181a_2	-3.9738	439	8.27e-05	-0.186338
SKCM	hsa_mir_183	-1.8485	95	0.06765	-0.186327
LUSC	hsa_mir_19b_1	-4.0981	473	4.9e-05	-0.185171
STAD	hsa_mir_210	-3.6144	370	0.0003428	-0.18467
DLBC	hsa_mir_181c	-1.2558	45	0.2157	-0.184009
PAAD	hsa_mir_181d	-2.4695	175	0.01449	-0.183503
READ	hsa_mir_181c	-2.329	158	0.02113	-0.182184
LAML	hsa_mir_192	-2.2601	149	0.02526	-0.182064
UCEC	hsa_mir_181a_2	-4.2598	532	2.42e-05	-0.181613
HNSC	hsa_mir_19b_2	-4.0862	493	5.12e-05	-0.180995
SARC	hsa_mir_181a_2	-2.9371	255	0.003616	-0.180896
STAD	hsa_mir_17	-3.5347	370	0.00046	-0.180735
HNSC	hsa_mir_19b_1	-4.0745	493	5.37e-05	-0.180492
CHOL	hsa_mir_30b	-1.0696	34	0.2923	-0.180426
COAD	hsa_mir_192	-3.8343	439	0.0001443	-0.180013
HNSC	hsa_mir_19a	-4.0342	493	6.35e-05	-0.178767
KIRP	hsa_mir_181c	-3.0664	286	0.002373	-0.178413
PAAD	hsa_mir_181b_2	-2.3817	175	0.0183	-0.177194
TGCT	hsa_mir_192	-2.1884	148	0.03021	-0.177046
DLBC	hsa_mir_19a	-1.2037	45	0.235	-0.176619
LUAD	hsa_mir_19b_2	-3.9941	505	7.46e-05	-0.174992
DLBC	hsa_mir_181b_2	-1.1907	45	0.24	-0.174765
PAAD	hsa_mir_17	-2.3379	175	0.02052	-0.17403
CESC	hsa_mir_27a	-3.0678	302	0.002352	-0.173845
CESC	hsa_mir_17	-3.0621	302	0.002396	-0.17353
KICH	hsa_mir_218_2	-1.3809	63	0.1722	-0.171402
CESC	hsa_mir_183	-3.0201	302	0.002743	-0.171222
LUSC	hsa_mir_27a	-3.7741	473	0.000181	-0.170979
CESC	hsa_mir_30b	-3.0154	302	0.002785	-0.17096
STAD	hsa_mir_30b	-3.2757	370	0.001154	-0.167878
BRCA	hsa_mir_30a	-5.5598	1070	3.41e-08	-0.167565
KICH	hsa_mir_218_1	-1.3447	63	0.1836	-0.167033
LGG	hsa_mir_218_1	-3.7835	505	0.0001732	-0.166025
READ	hsa_mir_192	-2.1139	158	0.0361	-0.165841
PAAD	hsa_mir_181b_1	-2.2017	175	0.029	-0.164174
BLCA	hsa_mir_30b	-3.3291	403	0.0009515	-0.1636
READ	hsa_mir_210	-2.0845	158	0.03873	-0.163598
LGG	hsa_mir_218_2	-3.7236	505	0.0002185	-0.163468
UCS	hsa_mir_5008	-1.2148	54	0.2297	-0.163104
LUAD	hsa_mir_183	-3.6973	505	0.0002418	-0.162345
HNSC	hsa_mir_17	-3.6257	493	0.0003182	-0.161159
COAD	hsa_mir_19b_2	-3.4208	439	0.0006829	-0.161131
COAD	hsa_mir_17	-3.4098	439	0.0007102	-0.160628
ESCA	hsa_mir_19b_2	-2.0517	159	0.04184	-0.160598
DLBC	hsa_mir_1_1	-1.0874	45	0.2827	-0.16001
TGCT	hsa_mir_210	-1.9695	148	0.05076	-0.159811
PRAD	hsa_mir_183	-3.5744	489	0.0003859	-0.159568
KIRP	hsa_mir_181d	-2.7306	286	0.006714	-0.1594
LIHC	hsa_mir_30b	-3.0722	365	0.002284	-0.158768
SARC	hsa_mir_181a_1	-2.5486	255	0.0114	-0.157603
COAD	hsa_mir_19b_1	-3.3424	439	0.0009018	-0.157531
KICH	hsa_mir_23b	-1.2596	63	0.2124	-0.156739
KIRC	hsa_mir_30c_1	-3.5649	510	0.0003982	-0.155926
SARC	hsa_mir_183	-2.5128	255	0.0126	-0.155444
CESC	hsa_mir_19b_1	-2.7292	302	0.006722	-0.155144
KIRP	hsa_mir_30b	-2.6493	286	0.008515	-0.154768
ESCA	hsa_mir_19b_1	-1.9558	159	0.05224	-0.153273
MESO	hsa_mir_183	-1.4124	84	0.1615	-0.152307
STAD	hsa_mir_19b_1	-2.9477	370	0.003405	-0.151473
COAD	hsa_mir_30b	-3.2018	439	0.001465	-0.15106
KIRC	hsa_mir_30a	-3.4506	510	0.0006058	-0.151041
CESC	hsa_mir_19b_2	-2.6379	302	0.008774	-0.150075
DLBC	hsa_mir_1_2	-1.0141	45	0.3159	-0.149479
ESCA	hsa_mir_23b	-1.8988	159	0.05941	-0.148902
LGG	hsa_mir_1_2	-3.3685	505	0.0008136	-0.14824
LUSC	hsa_mir_19a	-3.2468	473	0.00125	-0.147654
UCEC	hsa_mir_181b_1	-3.4237	532	0.0006654	-0.146827
STAD	hsa_mir_19b_2	-2.8231	370	0.005013	-0.145213
KIRC	hsa_mir_183	-3.296	510	0.001049	-0.144419
UVM	hsa_mir_30c_2	-1.2845	78	0.2028	-0.143926
HNSC	hsa_mir_218_1	-3.2183	493	0.001374	-0.143446
ESCA	hsa_mir_181a_2	-1.8199	159	0.07066	-0.142846
HNSC	hsa_mir_218_2	-3.2023	493	0.001452	-0.142745
LUAD	hsa_mir_181c	-3.2376	505	0.001285	-0.142597
LGG	hsa_mir_1_1	-3.217	505	0.001378	-0.141712
UVM	hsa_mir_30a	-1.2543	78	0.2135	-0.140612
ACC	hsa_mir_27a	-1.2376	77	0.2196	-0.139657
LAML	hsa_mir_17	-1.6983	149	0.09153	-0.137805
LAML	hsa_mir_19a	-1.6939	149	0.09237	-0.137453
DLBC	hsa_mir_15a	-0.93056	45	0.357	-0.137404
allpatients	hsa_mir_23b	-13.534	9542	2.2e-16	-0.137241
KIRP	hsa_mir_17	-2.3424	286	0.01985	-0.137197
COAD	hsa_mir_181d	-2.8977	439	0.003948	-0.136994
DLBC	hsa_mir_181d	-0.92398	45	0.3604	-0.136451
BRCA	hsa_mir_181d	-4.4748	1070	8.47e-06	-0.135536
UCEC	hsa_mir_181b_2	-3.1336	532	0.001822	-0.134624
SKCM	hsa_mir_17	-1.3181	95	0.1906	-0.134016
SKCM	hsa_mir_181a_2	-1.3098	95	0.1934	-0.133185
LUAD	hsa_mir_19a	-3.0062	505	0.002777	-0.132594
HNSC	hsa_mir_30c_1	-2.965	493	0.003174	-0.13236
UCEC	hsa_mir_27a	-3.0409	532	0.002475	-0.130708
HNSC	hsa_mir_27a	-2.9127	493	0.003745	-0.130069
BRCA	hsa_mir_30c_2	-4.29	1070	1.95e-05	-0.130037
UVM	hsa_mir_210	-1.1437	78	0.2562	-0.128432
PAAD	hsa_mir_21	-1.7048	175	0.09001	-0.127811
HNSC	hsa_mir_30c_2	-2.8526	493	0.004518	-0.127429
HNSC	hsa_mir_210	-2.8389	493	0.004713	-0.126827
BRCA	hsa_mir_30b	-4.1577	1070	3.47e-05	-0.12609
OV	hsa_mir_181c	-2.4463	371	0.0149	-0.125994
LIHC	hsa_mir_17	-2.4163	365	0.01617	-0.125476
BRCA	hsa_mir_181c	-4.1366	1070	3.8e-05	-0.12546
THYM	hsa_mir_210	-1.3642	117	0.1751	-0.125134
UVM	hsa_mir_181c	-1.1123	78	0.2694	-0.124957
THYM	hsa_mir_181c	-1.3618	117	0.1759	-0.124913
LUAD	hsa_mir_23b	-2.8165	505	0.005045	-0.124359
PAAD	hsa_mir_181c	-1.6516	175	0.1004	-0.123886
OV	hsa_mir_181a_2	-2.4025	371	0.01677	-0.123772
ESCA	hsa_mir_15a	-1.5482	159	0.1236	-0.121866
DLBC	hsa_mir_192	-0.81092	45	0.4217	-0.120011
CESC	hsa_mir_210	-2.0593	302	0.04032	-0.117675
SARC	hsa_mir_17	-1.8921	255	0.05961	-0.117665
ESCA	hsa_mir_19a	-1.4867	159	0.1391	-0.117091
READ	hsa_mir_181d	-1.4809	158	0.1406	-0.117007
UVM	hsa_mir_181d	-1.0301	78	0.3062	-0.115848
DLBC	hsa_mir_5008	-0.78131	45	0.4387	-0.115689
KIRC	hsa_mir_218_2	-2.6234	510	0.008966	-0.115391
LAML	hsa_mir_5008	-1.4162	149	0.1588	-0.115243
KICH	hsa_mir_183	-0.92031	63	0.3609	-0.115177
SKCM	hsa_mir_19a	-1.1282	95	0.2621	-0.114981
LUSC	hsa_mir_5008	-2.5073	473	0.0125	-0.114529
READ	hsa_mir_181a_2	-1.4439	158	0.1508	-0.114118
KIRC	hsa_mir_218_1	-2.5906	510	0.009854	-0.113968
PRAD	hsa_mir_15a	-2.5315	489	0.01167	-0.113736
CHOL	hsa_mir_17	-0.66676	34	0.5094	-0.113608
UCEC	hsa_mir_30a	-2.6271	532	0.008861	-0.113166
UCEC	hsa_mir_210	-2.5983	532	0.009627	-0.111945
CESC	hsa_mir_181a_2	-1.9519	302	0.05187	-0.111619
OV	hsa_mir_181d	-2.1593	371	0.03146	-0.11141
CESC	hsa_mir_30c_1	-1.9469	302	0.05247	-0.111338
KIRP	hsa_mir_183	-1.8841	286	0.06056	-0.110726
BRCA	hsa_mir_30c_1	-3.6414	1070	0.0002841	-0.110638
CESC	hsa_mir_5008	-1.9327	302	0.0542	-0.110534
STAD	hsa_mir_19a	-2.1039	370	0.03606	-0.108729
CESC	hsa_mir_30c_2	-1.8978	302	0.05868	-0.108558
OV	hsa_mir_210	-2.0748	371	0.03869	-0.1071
CESC	hsa_mir_19a	-1.87	302	0.06245	-0.10699
PAAD	hsa_mir_181a_1	-1.4215	175	0.1569	-0.106843
STAD	hsa_mir_30c_2	-2.0604	370	0.04006	-0.106508
allpatients	hsa_mir_30a	-10.398	9542	2.2e-16	-0.105848
HNSC	hsa_mir_30b	-2.2776	493	0.02318	-0.102042
BLCA	hsa_mir_15a	-2.059	403	0.04014	-0.10203
LAML	hsa_mir_183	-1.2509	149	0.2129	-0.101946
DLBC	hsa_mir_155	-0.68166	45	0.4989	-0.101096
CESC	hsa_mir_15a	-1.7611	302	0.07923	-0.100826
STAD	hsa_mir_30c_1	-1.9339	370	0.05388	-0.100036
SKCM	hsa_mir_27a	-0.97686	95	0.3311	-0.0997236
PCPG	hsa_mir_181d	-1.3155	177	0.19	-0.0984017
STAD	hsa_mir_181d	-1.8945	370	0.05893	-0.0980179
OV	hsa_mir_218_1	-1.8908	371	0.05944	-0.0976934
OV	hsa_mir_30a	-1.8787	371	0.06107	-0.0970748
COAD	hsa_mir_19a	-2.0359	439	0.04236	-0.0967129
SARC	hsa_mir_19b_1	-1.5494	255	0.1225	-0.096573
LUAD	hsa_mir_30b	-2.166	505	0.03078	-0.0959412
allpatients	hsa_mir_192	-9.413	9542	2.2e-16	-0.0959186
COAD	hsa_mir_23b	-2.0001	439	0.0461	-0.0950288
KIRP	hsa_mir_19a	-1.6111	286	0.1083	-0.0948379
LUAD	hsa_mir_192	-2.1276	505	0.03386	-0.0942534
SARC	hsa_mir_19b_2	-1.5046	255	0.1337	-0.0938078
LUAD	hsa_mir_210	-2.1124	505	0.03514	-0.0935879
BRCA	hsa_mir_181b_2	-3.0583	1070	0.002282	-0.093088
CESC	hsa_mir_181d	-1.6177	302	0.1068	-0.0926901
LIHC	hsa_mir_210	-1.7764	365	0.07649	-0.0925841
LGG	hsa_mir_30c_2	-2.0831	505	0.03774	-0.0923022
UCEC	hsa_mir_181a_1	-2.1321	532	0.03346	-0.0920443
READ	hsa_mir_27a	-1.1594	158	0.248	-0.0918504
LGG	hsa_mir_30c_1	-2.0499	505	0.04089	-0.0908411
LIHC	hsa_mir_19b_1	-1.7398	365	0.08273	-0.0906913
HNSC	hsa_mir_5008	-1.9944	493	0.04666	-0.0894619
UCEC	hsa_mir_23b	-2.0524	532	0.04061	-0.0886347
PAAD	hsa_mir_181a_2	-1.1771	175	0.2407	-0.0886332
LIHC	hsa_mir_30c_1	-1.6929	365	0.09133	-0.0882627
UVM	hsa_mir_30c_1	-0.78234	78	0.4364	-0.0882375
SKCM	hsa_mir_19b_1	-0.86307	95	0.3903	-0.0882042
ACC	hsa_mir_218_2	-0.77402	77	0.4413	-0.087867
ACC	hsa_mir_218_1	-0.76922	77	0.4441	-0.0873259
TGCT	hsa_mir_181d	-1.0657	148	0.2883	-0.087264
LGG	hsa_mir_183	-1.9661	505	0.04984	-0.0871554
ESCA	hsa_mir_181b_2	-1.097	159	0.2743	-0.0866735
UCEC	hsa_mir_181c	-2.0031	532	0.04568	-0.0865182
BRCA	hsa_mir_181a_2	-2.8005	1070	0.005193	-0.0853031
BLCA	hsa_mir_210	-1.714	403	0.0873	-0.0850701
PCPG	hsa_mir_181c	-1.1228	177	0.2631	-0.0840923
UCEC	hsa_mir_19a	-1.9429	532	0.05256	-0.0839366
LIHC	hsa_mir_19b_2	-1.6048	365	0.1094	-0.0837052
BRCA	hsa_mir_181b_1	-2.7447	1070	0.006158	-0.083614
SARC	hsa_mir_1_1	-1.3385	255	0.1819	-0.0835274
TGCT	hsa_mir_19b_2	-1.0094	148	0.3145	-0.0826841
OV	hsa_mir_1_1	-1.5932	371	0.112	-0.0824329
BRCA	hsa_mir_181a_1	-2.699	1070	0.007065	-0.0822303
SARC	hsa_mir_1_2	-1.3117	255	0.1908	-0.0818641
LUAD	hsa_mir_147a	-1.8437	505	0.06581	-0.0817708
KICH	hsa_mir_192	-0.64988	63	0.5181	-0.0816041
CESC	hsa_mir_192	-1.4203	302	0.1565	-0.0814591
ESCA	hsa_mir_181b_1	-1.0278	159	0.3056	-0.0812395
PAAD	hsa_mir_5008	-1.0742	175	0.2842	-0.0809385
UVM	hsa_mir_192	-0.71706	78	0.4755	-0.0809247
THCA	hsa_mir_19b_2	-1.8109	499	0.07076	-0.0808001
LUSC	hsa_mir_181d	-1.7404	473	0.08244	-0.0797694
OV	hsa_mir_218_2	-1.5359	371	0.1254	-0.079489
LIHC	hsa_mir_181a_2	-1.519	365	0.1296	-0.079259
LAML	hsa_mir_218_1	-0.97034	149	0.3335	-0.0792431
MESO	hsa_mir_17	-0.70195	84	0.4846	-0.0763655
SARC	hsa_mir_19a	-1.2175	255	0.2246	-0.07602
UCS	hsa_mir_30c_1	-0.5583	54	0.5789	-0.0757567
PCPG	hsa_mir_30b	-1.0083	177	0.3147	-0.0755746
CESC	hsa_mir_181b_2	-1.314	302	0.1898	-0.0753964
UCEC	hsa_mir_30b	-1.7313	532	0.08398	-0.0748493
PAAD	hsa_mir_147a	-0.99292	175	0.3221	-0.0748468
SKCM	hsa_mir_23b	-0.722	95	0.4721	-0.0738731
OV	hsa_mir_19b_1	-1.4202	371	0.1564	-0.0735348
KIRP	hsa_mir_19b_1	-1.2439	286	0.2146	-0.073355
UCEC	hsa_mir_19b_1	-1.6963	532	0.09042	-0.0733445
LAML	hsa_mir_218_2	-0.895	149	0.3722	-0.0731253
ESCA	hsa_mir_181a_1	-0.92432	159	0.3567	-0.073107
LGG	hsa_mir_30b	-1.6471	505	0.1002	-0.0730998
BLCA	hsa_mir_181c	-1.4705	403	0.1422	-0.0730533
UCEC	hsa_mir_19b_2	-1.6823	532	0.09309	-0.0727451
SARC	hsa_mir_192	-1.1641	255	0.2455	-0.0727051
LUAD	hsa_mir_181b_2	-1.6305	505	0.1036	-0.0723666
LIHC	hsa_mir_30c_2	-1.3731	365	0.1706	-0.0716861
ACC	hsa_mir_181b_1	-0.62711	77	0.5324	-0.0712838
THCA	hsa_mir_19b_1	-1.5934	499	0.1117	-0.0711506
LUSC	hsa_mir_23b	-1.5451	473	0.123	-0.070866
SKCM	hsa_mir_181b_2	-0.69175	95	0.4908	-0.0707939
OV	hsa_mir_19b_2	-1.3592	371	0.1749	-0.0703912
KIRC	hsa_mir_192	-1.593	510	0.1118	-0.0703664
PCPG	hsa_mir_218_2	-0.93319	177	0.352	-0.069971
OV	hsa_mir_181b_2	-1.344	371	0.1798	-0.0696094
SKCM	hsa_mir_181b_1	-0.67955	95	0.4984	-0.0695517
PCPG	hsa_mir_218_1	-0.92408	177	0.3567	-0.0692911
OV	hsa_mir_181b_1	-1.3367	371	0.1821	-0.0692318
HNSC	hsa_mir_15a	-1.5256	493	0.1278	-0.0685472
SKCM	hsa_mir_19b_2	-0.66788	95	0.5058	-0.0683626
UVM	hsa_mir_1_1	-0.60364	78	0.5478	-0.0681898
OV	hsa_mir_19a	-1.3106	371	0.1908	-0.0678874
MESO	hsa_mir_181d	-0.62277	84	0.5351	-0.0677929
BRCA	hsa_mir_183	-2.2225	1070	0.02646	-0.0677866
UCEC	hsa_mir_181d	-1.5664	532	0.1179	-0.0677553
UCEC	hsa_mir_21	-1.5652	532	0.1181	-0.0677031
MESO	hsa_mir_181c	-0.61991	84	0.537	-0.0674831
ACC	hsa_mir_181b_2	-0.5886	77	0.5579	-0.0669271
UCEC	hsa_mir_17	-1.543	532	0.1234	-0.0667468
LUAD	hsa_mir_181b_1	-1.5008	505	0.134	-0.0666355
LIHC	hsa_mir_183	-1.2602	365	0.2084	-0.0658184
allpatients	hsa_mir_218_2	-6.4379	9542	1.27e-10	-0.0657633
LGG	hsa_mir_181a_1	-1.4709	505	0.1419	-0.0653153
KIRP	hsa_mir_218_2	-1.1045	286	0.2703	-0.0651732
KIRP	hsa_mir_218_1	-1.1039	286	0.2706	-0.065137
READ	hsa_mir_181b_2	-0.80933	158	0.4195	-0.0642538
LUSC	hsa_mir_218_2	-1.3884	473	0.1657	-0.0637103
UCEC	hsa_mir_30c_2	-1.4679	532	0.1427	-0.0635114
COAD	hsa_mir_181b_2	-1.3325	439	0.1834	-0.0634702
allpatients	hsa_mir_218_1	-6.2022	9542	5.8e-10	-0.063365
PAAD	hsa_mir_15a	-0.82596	175	0.4099	-0.0623156
STAD	hsa_mir_30a	-1.1908	370	0.2345	-0.0617881
LUSC	hsa_mir_218_1	-1.3406	473	0.1807	-0.0615262
OV	hsa_mir_181a_1	-1.1762	371	0.2403	-0.0609532
KIRP	hsa_mir_23b	-1.024	286	0.3067	-0.0604417
UVM	hsa_mir_1_2	-0.53418	78	0.5947	-0.0603742
COAD	hsa_mir_181b_1	-1.2554	439	0.21	-0.059808
CESC	hsa_mir_181b_1	-1.0387	302	0.2998	-0.0596653
READ	hsa_mir_181b_1	-0.74153	158	0.4595	-0.0588903
COAD	hsa_mir_27a	-1.2301	439	0.2193	-0.0586089
KIRP	hsa_mir_19b_2	-0.99227	286	0.3219	-0.0585736
OV	hsa_mir_1_2	-1.1203	371	0.2633	-0.0580642
LUSC	hsa_mir_192	-1.2504	473	0.2118	-0.0574009
COAD	hsa_mir_147a	-1.2036	439	0.2294	-0.05735
UCS	hsa_mir_30c_2	-0.40613	54	0.6863	-0.0551824
CHOL	hsa_mir_192	-0.32134	34	0.7499	-0.055026
PAAD	hsa_mir_30c_1	-0.71867	175	0.4733	-0.0542465
OV	hsa_mir_30c_2	-1.0334	371	0.3021	-0.0535762
MESO	hsa_mir_192	-0.48855	84	0.6264	-0.0532295
STAD	hsa_mir_23b	-1.0149	370	0.3108	-0.0526913
BLCA	hsa_mir_181d	-1.0548	403	0.2921	-0.0524734
LAML	hsa_mir_23b	-0.63717	149	0.525	-0.0521279
LIHC	hsa_mir_19a	-0.99588	365	0.32	-0.0520562
LGG	hsa_mir_23b	-1.1552	505	0.2486	-0.0513376
UCS	hsa_mir_23b	-0.37135	54	0.7118	-0.0504704
THCA	hsa_mir_17	-1.121	499	0.2628	-0.0501209
KIRP	hsa_mir_210	-0.83947	286	0.4019	-0.0495778
ACC	hsa_mir_1_1	-0.4354	77	0.6645	-0.0495575
LGG	hsa_mir_30a	-1.0909	505	0.2759	-0.0484857
UCS	hsa_mir_181d	-0.34352	54	0.7325	-0.0466964
BLCA	hsa_mir_17	-0.93003	403	0.3529	-0.0462782
LIHC	hsa_mir_5008	-0.86546	365	0.3874	-0.0452539
OV	hsa_mir_23b	-0.85491	371	0.3931	-0.0443413
SKCM	hsa_mir_5008	-0.42402	95	0.6725	-0.0434623
OV	hsa_mir_30c_1	-0.82107	371	0.4121	-0.0425893
LIHC	hsa_mir_181b_2	-0.8035	365	0.4222	-0.0420199
KIRP	hsa_mir_192	-0.70495	286	0.4814	-0.0416485
CESC	hsa_mir_23b	-0.70522	302	0.4812	-0.0405474
PAAD	hsa_mir_30c_2	-0.53677	175	0.5921	-0.0405428
KIRC	hsa_mir_181d	-0.90975	510	0.3634	-0.0402517
ESCA	hsa_mir_181d	-0.50657	159	0.6132	-0.0401412
ESCA	hsa_mir_147a	-0.50557	159	0.6139	-0.0400621
STAD	hsa_mir_147a	-0.76	370	0.4477	-0.0394798
THYM	hsa_mir_5008	-0.42585	117	0.671	-0.0393389
HNSC	hsa_mir_181d	-0.86772	493	0.386	-0.0390506
UCEC	hsa_mir_30c_1	-0.90065	532	0.3682	-0.0390186
BLCA	hsa_mir_218_2	-0.77608	403	0.4382	-0.0386304
KIRC	hsa_mir_147a	-0.84211	510	0.4001	-0.0372632
KIRC	hsa_mir_23b	-0.84066	510	0.4009	-0.0371993
LIHC	hsa_mir_30a	-0.70021	365	0.4842	-0.036626
PCPG	hsa_mir_23b	-0.47696	177	0.634	-0.0358274
OV	hsa_mir_192	-0.68794	371	0.4919	-0.035693
OV	hsa_mir_17	-0.6823	371	0.4955	-0.0354012
LGG	hsa_mir_19b_2	-0.78653	505	0.4319	-0.0349788
STAD	hsa_mir_5008	-0.64413	370	0.5199	-0.0334681
KIRC	hsa_mir_181c	-0.73616	510	0.462	-0.0325803
MESO	hsa_mir_30c_1	-0.29686	84	0.7673	-0.0323736
LUSC	hsa_mir_15a	-0.70325	473	0.4822	-0.0323187
MESO	hsa_mir_30c_2	-0.2961	84	0.7679	-0.03229
UCEC	hsa_mir_192	-0.74324	532	0.4577	-0.0322069
SARC	hsa_mir_30c_1	-0.50651	255	0.6129	-0.0317032
BLCA	hsa_mir_19b_2	-0.6354	403	0.5255	-0.0316356
PAAD	hsa_mir_23b	-0.41711	175	0.6771	-0.0315146
BRCA	hsa_mir_1_2	-1.0295	1070	0.3035	-0.0314576
UCS	hsa_mir_210	-0.23056	54	0.8185	-0.0313605
BRCA	hsa_mir_1_1	-1.0144	1070	0.3106	-0.0309949
OV	hsa_mir_183	-0.59612	371	0.5515	-0.0309342
COAD	hsa_mir_210	-0.64836	439	0.5171	-0.0309299
ESCA	hsa_mir_30b	-0.37965	159	0.7047	-0.0300946
BRCA	hsa_mir_15a	-0.9843	1070	0.3252	-0.0300772
LGG	hsa_mir_181b_1	-0.67534	505	0.4998	-0.0300387
READ	hsa_mir_15a	-0.3757	158	0.7076	-0.0298759
LGG	hsa_mir_181b_2	-0.643	505	0.5205	-0.0286016
allpatients	hsa_mir_181d	-2.785	9542	0.005363	-0.0284989
SKCM	hsa_mir_181a_1	-0.27356	95	0.785	-0.0280551
LGG	hsa_mir_181a_2	-0.61358	505	0.5398	-0.0272939
ACC	hsa_mir_1_2	-0.23869	77	0.812	-0.027191
MESO	hsa_mir_30b	-0.24721	84	0.8053	-0.0269634
KIRC	hsa_mir_210	-0.606	510	0.5448	-0.0268247
CESC	hsa_mir_30a	-0.45478	302	0.6496	-0.0261606
STAD	hsa_mir_181c	-0.50206	370	0.6159	-0.0260922
LUSC	hsa_mir_181c	-0.55806	473	0.5771	-0.0256514
LGG	hsa_mir_19b_1	-0.57187	505	0.5677	-0.0254396
THCA	hsa_mir_15a	-0.55373	499	0.58	-0.0247807
BRCA	hsa_mir_210	-0.80277	1070	0.4223	-0.0245339
KIRC	hsa_mir_19b_1	-0.54801	510	0.5839	-0.024259
TGCT	hsa_mir_147a	-0.28741	148	0.7742	-0.0236184
KIRC	hsa_mir_19a	-0.52562	510	0.5994	-0.0232684
LIHC	hsa_mir_181d	-0.4327	365	0.6655	-0.0226426
COAD	hsa_mir_15a	-0.47209	439	0.6371	-0.022526
CESC	hsa_mir_181c	-0.37379	302	0.7088	-0.0215045
SARC	hsa_mir_30c_2	-0.33438	255	0.7384	-0.0209349
THYM	hsa_mir_192	-0.2237	117	0.8234	-0.020677
ESCA	hsa_mir_192	-0.23806	159	0.8121	-0.018876
ESCA	hsa_mir_181c	-0.23805	159	0.8121	-0.0188752
BRCA	hsa_mir_19b_2	-0.60754	1070	0.5436	-0.0185698
OV	hsa_mir_147a	-0.32865	371	0.7426	-0.01706
HNSC	hsa_mir_23b	-0.36827	493	0.7128	-0.0165838
ACC	hsa_mir_210	-0.14049	77	0.8886	-0.0160086
BLCA	hsa_mir_218_1	-0.30714	403	0.7589	-0.0152981
BLCA	hsa_mir_19b_1	-0.28881	403	0.7729	-0.0143854
BRCA	hsa_mir_23b	-0.438	1070	0.6615	-0.0133888
SARC	hsa_mir_218_1	-0.20371	255	0.8387	-0.012756
STAD	hsa_mir_27a	-0.23948	370	0.8109	-0.012449
SARC	hsa_mir_218_2	-0.19621	255	0.8446	-0.0122865
SKCM	hsa_mir_30a	-0.11961	95	0.905	-0.012271
LIHC	hsa_mir_181b_1	-0.22158	365	0.8248	-0.0115973
KIRC	hsa_mir_17	-0.25514	510	0.7987	-0.0112972
allpatients	hsa_mir_1_1	-1.0758	9542	0.282	-0.0110127
THCA	hsa_mir_210	-0.23777	499	0.8122	-0.0106435
BRCA	hsa_mir_19b_1	-0.33306	1070	0.7392	-0.0101815
OV	hsa_mir_21	-0.19406	371	0.8462	-0.0100748
STAD	hsa_mir_181b_2	-0.1896	370	0.8497	-0.00985656
allpatients	hsa_mir_210	-0.95961	9542	0.3373	-0.00982327
allpatients	hsa_mir_1_2	-0.936	9542	0.3493	-0.0095816
KIRC	hsa_mir_19b_2	-0.19699	510	0.8439	-0.00872268
UVM	hsa_mir_183	-0.075062	78	0.9404	-0.00849879
LUAD	hsa_mir_5008	-0.17045	505	0.8647	-0.00758483
OV	hsa_mir_5008	-0.13083	371	0.896	-0.0067922
ACC	hsa_mir_192	-0.059153	77	0.953	-0.00674095
LIHC	hsa_mir_218_2	-0.12043	365	0.9042	-0.00630327
THCA	hsa_mir_19a	-0.13881	499	0.8897	-0.00621373
LUAD	hsa_mir_21	-0.13199	505	0.895	-0.00587346
THYM	hsa_mir_30c_1	-0.06152	117	0.9511	-0.00568743
OV	hsa_mir_30b	-0.10533	371	0.9162	-0.00546857
CHOL	hsa_mir_30c_1	-0.028096	34	0.9778	-0.00481831
LAML	hsa_mir_155	-0.050657	149	0.9597	-0.00414991
CHOL	hsa_mir_23b	-0.016703	34	0.9868	-0.00286454
HNSC	hsa_mir_30a	-0.057967	493	0.9538	-0.00261067
allpatients	hsa_mir_183	-0.25284	9542	0.8004	-0.00258832
allpatients	hsa_mir_181c	-0.21542	9542	0.8294	-0.00220527
UCEC	hsa_mir_147a	-0.048462	532	0.9614	-0.00210109
LIHC	hsa_mir_218_1	-0.030259	365	0.9759	-0.00158381
SARC	hsa_mir_30b	-0.020096	255	0.984	-0.00125847
CHOL	hsa_mir_27a	-0.006008	34	0.9952	-0.00103037
KIRP	hsa_mir_181b_2	-0.012017	286	0.9904	-0.0007106
