## Supplementary material for "Multifaceted roles of SAMHD1 in cancer": Suppl Tables and Figures: McLaughlin et al_Supplementary Table 12.xlsx

### Sheet: Suppl Table 12
Supplementary Table 12. 5-year survival in patients with SAMHD1 mutant or wild-type tumours based on TCGA data.
TCGA
		5-year-survival (%)		5-year-survival (%)
		SAMHD1		SAMHD1
	p-value	MUT	n	WT	n
BLCA	0.7	66.7	6	42.2	402
BRCA	0.37	66.7	8	82.8	974
CESC	0.37	100	1	64.9	287
COAD	0.92	69.2	13	62.7	383
DLBC	0.66	100	1	82.5	35
ESCA	0.28	100	2	25.9	181
GBM	0.47	0	4	5	383
HNSC	0.79	44.4	7	46.7	500
KICH	0.03	0	1	87.5	64
KIRC	0.47	50	5	71.5	330
KIRP	0.75	100	1	75.5	278
LAML	0.021	50	2	0	88
LGG	0.13	100	1	61.3	502
LIHC	0.38	100	4	51.4	359
LUAD	0.16	83.3	7	41	498
LUSC	0.48	50	8	47.4	477
OV	0.15	100	2	35.1	427
PAAD	0.69	0	1	25.9	176
PCPG	0.89	100	1	95.9	177
PRAD	0.9	100	1	97.8	493
READ	0.76	0	5	54.9	130
SARC	0.78	66.7	3	56.1	233
STAD	0.18	69.2	14	37.3	418
UCEC	0.069	93.2	35	76.1	492
UCS	0.8	50	2	30.7	54
